# Deletion of the AMPylase mFICD alters cytokine secretion and affects cognitive plasticity *in vivo*

**DOI:** 10.1101/2021.04.16.440208

**Authors:** Nicholas McCaul, Corey M Porter, Anouk Becker, Chih-Hang Antony Tang, Charlotte Wijne, Bhaskar Chatterjee, Djenet Bousbaine, Angelina M Bilate, Chih-Chi Andrew Hu, Hidde L Ploegh, Matthias C Truttmann

**Affiliations:** Program in Cellular and Molecular Medicine, Boston Children’s Hospital, Boston, MA, 02115, USA; Harvard Medical School, Boston, MA, 02115, USA; Department of Molecular & Integrative Physiology, University of Michigan, Ann Arbor, MI, 48109, USA; Geriatrics Center, University of Michigan, Ann Arbor, MI, 48109, USA; Center for Translational Research in Hematologic Malignancies, Houston Methodist Cancer Center, Houston Methodist Research Institute, Houston, TX 77030, USA

**Keywords:** post-translational modification, AMPylation, FICD, HYPE, BiP, UPR

## Abstract

Fic domain-containing AMP transferases (fic AMPylases) are conserved enzymes that catalyze the covalent transfer of AMP to proteins. This post-translational modification regulates the function of several proteins, including the ER-resident chaperone Grp78/BiP. Here we introduce a mFICD AMPylase knock-out mouse model to study fic AMPylase function in vertebrates. We find that mFICD deficiency is well-tolerated in unstressed mice. We show that mFICD-deficient mouse embryonic fibroblasts are depleted of AMPylated proteins. mFICD deletion alters protein synthesis and secretion in splenocytes, including that of IgM and IL-1β, without affecting the unfolded protein response. Finally, we demonstrate that older mFICD^-/-^ mice show improved cognitive plasticity. Together, our results suggest a role for mFICD in adaptive immunity and neuronal plasticity *in vivo*.
