## Supplementary material for "Deletion of the AMPylase mFICD alters cytokine secretion and affects cognitive plasticity *in vivo*": Table S1

### Sheet: SHIRPA processed
Genotype		wild-type											mFICD KO
TOTAL SCORE		10	10	10	10	9	10	11	10	11	10		10	11	10	9	10	10	11	10	10	10
1) Body Position	0 = active	0	0	0	0	0	0	0	0	0	0		0	0	0	0	0	0	0	0	0	0
	1 = inactive	comments:									jumping
	2 = excessive activity
2) Tremor	0 = present	1	1	1	1	1	1	1	1	1	1		1	1	1	1	1	1	1	1	1	1
	1 = absent	comments:
3) Palpebral Closure	0 = present	1	1	1	1	1	1	1	1	1	1		1	1	1	1	1	1	1	1	1	1
	1 = absent	comments:
4) Coat Appearance	0 = normal	0	0	1	0	0	0	0	0	0	0		0	0	0	0	0	0	0	0	0	0
& COLOUR	1 = abnormal	comments: black		white hairs
5) Whiskers	0 = present	0	0	0	0	0	0	0	0	0	0		0	0	0	0	0	0	0	0	0	0
	1 = absent	comments:
6) Lacrimation	0 = present	1	1	1	1	1	1	1	1	1	1		1	1	1	1	1	1	1	1	1	1
	1 = absent	comments:
7) Defecation	0 = present	0	0	0	0	0	0	1	0	1	0		0	0	0	0	0	0	1	0	0	0
	1 = absent	comments:
Arena
1) Transfer Arousal	0 = extended freeze	2	2	2	2	2	2	2	2	2	2		2	2	2	2	2	2	2	2	2	2
	1 = brief freeze	comments:															brief pause after 5 seconds of movement
	2 = immediate movement
2) Locomotor Activity	total # of squares entered in 30s	23	22	37	44	31	33	41	28	37	26		29	27	21	33	14	20	46	31	25	23
3) Gait	0 = fluid movement	0	0	0	0	0	0	0	0	0	0		0	0	0	0	0	0	0	0	0	0
	1 = lack of fluidity	comments:
4) Tail Elevation	0 = dragging	1	1	1	1	1	1	1	1	1	1		1	1	1	1	1	1	1	1	1	1
	1 = horizontal extension	comments:
	2 = elevated/straub tail
5) Startle Response	0 = preyer reflex	0	0	0	0	0	0	0	0	0	0		0	0	0	0	0	0	0	0	0	0
	1 = absent	comments:
	2 = reaction in addition to reflex
6) Touch Escape	0 = none	1	1	1	1	0	1	1	1	1	1		1	1	1	1	1	1	1	1	1	1
	1 = response to touch	comments:
Above the Arena	2 = flees prior to touch
1) Positional Passivity	0 = struggles when held by tail	0	0	0	0	0	0	0	0	0	0		0	0	0	0	0	0	0	0	0	0
	1 = struggles when scruffed															squeaks when held by tail
	2 = struggles when laid supine
	3 = no struggle	comments:
2) Skin Colour	0 = pale	1	1	1	1	1	1	1	1	1	1		1	1	1	1	1	1	1	1	1	1
	1 = pink
	2 = red	comments:
3) Trunk Curl	0 = present	0	0	0	0	0	0	0	0	0	0		0	1	0	0	0	0	0	0	0	0
	1 = absent	comments:
4) Limb Grasping	0 = present	0	0	0	0	0	0	0	0	0	0		0	0	0	0	0	0	0	0	0	0
	1 = absent	comments:
5) Visual Placing	0 = present	0	0	0	0	0	0	0	0	0	0		0	0	0	0	0	0	0	0	0	0
	1 = absent	comments:
6) Righting Reflex	0 = present	0	0	0	0	0	0	0	0	0	0		0	0	0	0	0	0	0	0	0	0
	1 = absent	comments:
7) Pinnal Reflex	0 = present	0	0	0	0	0	0	0	0	0	0		0	0	0	0	0	0	0	0	0	0
	1 = absent	comments:
8) Contact Righting	0 = present	0	0	0	0	0	0	0	0	0	0		0	0	0	0	0	0	0	0	0	0
Reflex	1 = absent	comments:
9) Corneal Reflex	0 = present	0	0	0	0	0	0	0	0	0	0		0	0	0	0	0	0	0	0	0	0
	1 = absent	comments:
10) Biting	0 = present	1	1	1	1	1	1	1	1	1	1		1	1	1	1	1	1	1	1	1	1
	1 = absent	comments:
11) Vocalization	0 = present	1	1	1	1	1	1	1	1	1	1		1	1	1	0	1	1	1	1	1	1
	1 = absent	comments:														when held by tail mid-air
12) Morphology	0 = normal	0	0	0	0	0	0	0	0	0	0		0	0	0	0	0	0	0	0	0	0
	1 = abnormal	comments:
13) Tail Pinch	0 = response	ND	ND	ND	ND	ND	ND	ND	ND	ND	ND		ND	ND	ND	ND	ND	ND	ND	ND	ND	ND
	1 = no response	comments:
14) Pupillary Light	0 = present	ND	ND	ND	ND	ND	ND	ND	ND	ND	ND		ND	ND	ND	ND	ND	ND	ND	ND	ND	ND
Reflex	1 = absent	comments:
1) Weight (g)		24	23	24	30	27	25	25	24	24	23		28	32	25	25	22	33	23	25	24	26
										average	24.9										average	26.3
																					ttest	0.37936
